# Inhibitory CCK+ basket synapse defects in mouse models of dystroglycanopathy

**DOI:** 10.1101/2022.01.26.477791

**Authors:** Jennifer N. Jahncke, Daniel S. Miller, Milana Krush, Eric Schnell, Kevin M. Wright

**Affiliations:** Neuroscience Graduate Program, Oregon Health & Science University, Portland, OR 97239, USA; Operative Care Division, Portland VA Health Care System; Anesthesiology and Perioperative Medicine, Oregon Health & Science University, Portland, OR 97239, USA; Vollum Institute, Oregon Health & Science University, Portland, OR 97239, USA

**Keywords:** dystroglycan, dystroglycanopathy, cannabinoid receptor, cholecystokinin, interneuron, synapse

## Abstract

Dystroglycan (Dag1) is a transmembrane glycoprotein that links the extracellular matrix to the actin cytoskeleton. Mutations in *Dag1* or the genes required for its glycosylation result in dystroglycanopathy, a type of congenital muscular dystrophy characterized by a wide range of phenotypes including muscle weakness, brain defects, and cognitive impairment. We investigated interneuron (IN) development, synaptic function, and associated seizure susceptibility in multiple mouse models that reflect the wide phenotypic range of dystroglycanopathy neuropathology. Mice that model severe dystroglycanopathy due to forebrain deletion of *Dag1* or *Pomt2*, which is required for Dystroglycan glycosylation, show significant impairment of CCK^+^/CB1R^+^ IN development. CCK^+^/CB1R^+^ IN axons failed to properly target the somatodendritic compartment of pyramidal neurons in the hippocampus, resulting in synaptic defects and increased seizure susceptibility. Mice lacking the intracellular domain of Dystroglycan have milder defects in CCK^+^/CB1R^+^ IN axon targeting, but exhibit dramatic changes in inhibitory synaptic function, indicating a critical postsynaptic role of this domain. In contrast, CCK^+^/CB1R^+^ IN synaptic function and seizure susceptibility was normal in mice that model mild dystroglycanopathy due to partially reduced Dystroglycan glycosylation. Collectively, these data show that inhibitory synaptic defects and elevated seizure susceptibility are hallmarks of severe dystroglycanopathy, and show that Dystroglycan plays an important role in organizing functional inhibitory synapse assembly.
