## Supplemental Table for "Inhibitory CCK+ basket synapse defects in mouse models of dystroglycanopathy"

### Sheet: Ns
	Fig 2C		Fig 2B		Fig 3C		Fig 3S3B		Fig 5DEF; Fig 5S1A-C		Fig 5S2D-E, Fig 5S3A-B		Fig 6B-C, Fig 6S1A-B		Fig 7A
	Cux1		Tbr1		CB1R		PV		VGAT, CB1R		VGAT, PV		Physiology		Flurothyl
	Nanimals, NROIs	Nmale, Nfemale	Nanimals, NROIs	Nmale, Nfemale	Nanimals, NROIs	Nmale, Nfemale	Nanimals, NROIs	Nmale, Nfemale	Nanimals, NROIs	Nmale, Nfemale	Nanimals, NROIs	Nmale, Nfemale	Nanimals, Ncells	Nmale, Nfemale	Nanimals	Nmale, Nfemale
Emx1Cre;Dag1Ctrl	4, 15	1, 3	4, 15	1, 3	4, 12	1, 3	3, 24	2, 1	4, 15	1, 3	6, 30	2, 4	8, 21	4, 4	12	7, 5
Emx1Cre;Dag1cKO	5, 20	1, 4	5, 20	1, 4	5, 18	1, 4	3, 15	2, 1	5, 16	1, 4	6, 22	2, 4	8, 22	6, 2	14	7, 7
Emx1Cre;Pomt2Ctrl	4, 16	0, 4	5, 24	0, 5	4, 16	0, 4	5, 20	0, 5	4, 16	0, 4	5, 20	0, 5	3, 11	1, 2	8	4, 5
Emx1Cre;Pomt2cKO	3, 12	0, 3	3, 16	0, 3	3, 12	0, 3	3, 12	0, 3	3, 12	3, 0	3, 12	3, 0	4, 10	1, 3	9	3, 6
Dag1WT	3, 12	0, 3	3, 12	0, 3	3, 12	0, 3	3, 12	0, 3	3, 12	0, 3	3, 12	0, 3	5, 18	4, 1	4	1, 3
Dag1cyto/-	3, 12	0, 3	3, 12	0, 3	3, 12	0, 3	3, 12	0, 3	3, 12	0, 3	3, 12	0, 3	5, 20	4, 1	4	1, 3
B4gat1WT	3, 12	1, 2	3, 12	1, 2	3, 12	1, 2	3, 12	1, 2	3, 12	1, 2	3, 12	1, 2	3, 11	2, 1	6	5, 1
B4gat1M155T/M155T	5, 20	2, 3	5, 20	2, 3	5, 20	2, 3	5, 20	2, 3	3, 12	2, 1	5, 20	2, 3	3, 8	1, 2	8	5, 3
FkrpWT	4, 16	4, 0	4, 16	4, 0	4, 16	4, 0	4, 15	4, 0	3, 12	3, 0	4, 15	4, 0	5, 12	2, 3	5	3, 2
FkrpP448L/P448L	3, 12	3, 0	3, 12	3, 0	3, 12	0, 3	3, 11	0, 3	3, 12	0, 3	3, 12	0, 3	4, 12	1, 3	8	4, 4
Interneuron Cell Counts:
	Fig 3S2B,E-F
	NECAB1/PV	NECAB2	PV
	Nanimals, NROIs	Nanimals, NROIs	Nanimals, NROIs
Emx1Cre;Dag1Ctrl	3, 12	3, 12	3, 12
Emx1Cre;Dag1cKO	3, 11	3, 12	4, 12
Developmental Timepoints:
	Fig 4C
	P5 CB1R	P10 CB1R	P15 CB1R	P30 CB1R
	Nanimals, NROIs	Nanimals, NROIs	Nanimals, NROIs	Nanimals, NROIs
Emx1Cre;Dag1Ctrl	3, 32	3, 30	4, 45	4, 44
Emx1Cre;Dag1cKO	4, 43	4, 44	4, 44	4, 39
Pooled genotypes:
			Fig 7S1B
			Flurothyl
			Nanimals
Emx1Cre;Dag1Ctrl	Emx1Cre;Dag1Flox/+		9
	Dag1Flox/+		3
Emx1Cre;Dag1cKO	Emx1Cre;Dag1cKO		14
Emx1Cre;Pomt2Ctrl	Emx1Cre;Pomt2Flox/+		6
	Pomt2Flox/Flox		2
Emx1Cre;Pomt2cKO	Emx1Cre;Pomt2Flox/Flox		9
Dag1cyto-Ctrl	Dag1WT		2
	Dag1cyto/+		2
Dag1cyto-Mut	Dag1cyto/-		1
	Dag1cyto/cyto		3
B4gat1Ctrl	B4gat1WT		5
	B4gat1M155T/+		1
B4gat1Mut	B4gat1M155T/M155T		8
FkrpCtrl	FkrpWT		3
	FkrpP448L/+		2
FkrpMut	FkrpP448L/P448L		8
